# Androgen deprivation upregulates SPINK1 expression and potentiates cellular plasticity in prostate cancer

**DOI:** 10.1101/562652

**Authors:** Ritika Tiwari, Nishat Manzar, Vipul Bhatia, Anjali Yadav, Shannon Carskadon, Nilesh Gupta, Amina Zoubeidi, Nallasivam Palanisamy, Bushra Ateeq

## Abstract

The Serine Peptidase Inhibitor, Kazal type 1 (SPINK1) overexpression represents ~10-25% of the prostate cancer (PCa) cases associated with shorter recurrence-free survival and poor prognosis. Nonetheless, androgen-deprivation therapy (ADT) remains the mainstay treatment for locally advanced and metastatic PCa patients. However, majority of these individuals eventually progress to castration-resistant stage, and a subset of these patients develop ADT-induced neuroendocrine PCa. Despite adverse effects of ADT, possible role of androgen signaling in SPINK1-mediated prostate oncogenesis remains unexplored. Here, we show that androgen receptor (AR) and its corepressor, the RE1-silencing transcription factor (REST), occupy *SPINK1* promoter and functions as a direct transcriptional repressor of *SPINK1*, thus blocking AR signaling via ADT relieves its repression, leading to SPINK1 upregulation. In agreement, an inverse association between SPINK1 levels and AR expression was observed across multiple PCa cohorts, and in neuroendocrine differentiated cells. While, lineage reprogramming factor SOX2 in turn binds to *SPINK1* promoter leading to its transactivation in androgen-deprived conditions with concomitant increase in neuroendocrine markers. Additionally, we also confirm the role of *SPINK1* in epithelial-mesenchymal transition, drug resistance, stemness and cellular plasticity. Moreover, we show that Casein Kinase 1 inhibitor stabilizes the REST levels, which in cooperation with AR, conjures transcriptional repression of *SPINK1* expression, and impedes SPINK1-mediated oncogenesis. Collectively, our findings provide a plausible explanation to the paradoxical clinical outcomes of ADT, possibly due to increased SPINK1 levels. This study highlights the need to take a well-informed decision prior to ADT and develop alternative therapeutic strategies for castrate-resistant PCa patients.
