## Supplementary Table 1 for "Androgen deprivation upregulates SPINK1 expression and potentiates cellular plasticity in prostate cancer"

### Sheet: Sheet1
Supplementary Table S1: Downregulated biological processes in 22RV1 shSPINK1 cells predicted by DAVID analysis.
Category	Term	Count	P Value	Genes	Fold Enrichment	Bonferroni	Benjamini	FDR
GOTERM_BP_DIRECT	GO:0007399~nervous system development	15	0.00169341	CXCL1, EFNB3, MAFB, MBD5, INHA, PCDHB12, MYT1, MDK, GJB1, PCDH18, SEMA6A, APBA2, APAF1, NRG1, GFRA2	2.65145	0.958325	0.958325	2.85061
GOTERM_BP_DIRECT	GO:0045944~positive regulation of transcription from RNA polymerase II promoter	33	0.00345017	E2F4, E2F5, HCFC1, ELK1, NFKB2, SKAP1, SRF, TGFB1, CALCOCO1, NR1H2, HOXA2, TEF, POU4F2, NRG1, ZNF564, EGFR, ARHGEF2, RARG, RXRB, MAFB, NODAL, NKX2-8, TEAD2, KLF15, TET1, USF1, JUNB, SIRT2, SREBF2, SMO, CAMK1, TFAP2D, FOXC1	1.70655	0.998467	0.960841	5.72689
GOTERM_BP_DIRECT	GO:0034097~response to cytokine	6	0.00346982	MCL1, SYNJ1, NFKB2, BCL2L1, SRF, JUNB	5.85359	0.998522	0.886097	5.7586
GOTERM_BP_DIRECT	GO:0048143~astrocyte activation	3	0.00370236	EGFR, SMO, ADORA2A	30.4387	0.999046	0.824252	6.13315
GOTERM_BP_DIRECT	GO:0048384~retinoic acid receptor signaling pathway	4	0.00492978	NR1H2, RARG, ACTN4, RXRB	11.2736	0.999905	0.843271	8.08702
GOTERM_BP_DIRECT	GO:0010507~negative regulation of autophagy	5	0.00525519	MCL1, RNF5, BCL2L1, SIRT2, MT3	7.04599	0.999949	0.807291	8.59856
GOTERM_BP_DIRECT	GO:2001240~negative regulation of extrinsic apoptotic signaling pathway in absence of ligand	5	0.00580253	MCL1, STRADB, BCL2L1, CX3CL1, NRG1	6.85556	0.999982	0.789607	9.45296
GOTERM_BP_DIRECT	GO:0006357~regulation of transcription from RNA polymerase II promoter	18	0.00657171	NFE2, BATF2, TBX10, NFKBID, MAFB, TADA1, NFKB2, ZBED8, TCEAL2, USF1, JUNB, FEV, MED30, SMARCD2, TEF, POU4F2, SPIB, FOXD4L5	2.07066	0.999996	0.786758	10.6409
GOTERM_BP_DIRECT	GO:0001666~response to hypoxia	10	0.00704167	CYBA, ACTN4, RYR1, CYTB, CHRNA7, APAF1, USF1, SRF, TGFB1, MT3	2.94948	0.999998	0.770581	11.3595
GOTERM_BP_DIRECT	GO:0042981~regulation of apoptotic process	11	0.00964595	PEA15, MCL1, ACTN4, CASP8, APAF1, GAS1, INHA, BCL2L1, HS1BP3, ALX3, TGFB1	2.61992	1	0.837552	15.244
GOTERM_BP_DIRECT	GO:0048012~hepatocyte growth factor receptor signaling pathway	3	0.0126525	HPN, MST1R, SIRT2	16.9104	1	0.885871	19.5291
GOTERM_BP_DIRECT	GO:0032930~positive regulation of superoxide anion generation	3	0.0126525	EGFR, CYBA, TGFB1	16.9104	1	0.885871	19.5291
GOTERM_BP_DIRECT	GO:0045930~negative regulation of mitotic cell cycle	4	0.0139929	EGFR, FOXC1, GAS1, TGFB1	7.80479	1	0.8894	21.3731
GOTERM_BP_DIRECT	GO:0019827~stem cell population maintenance	5	0.016594	MED30, NODAL, LIN28A, TET1, ZNF358	5.07311	1	0.910493	24.8384
GOTERM_BP_DIRECT	GO:0030203~glycosaminoglycan metabolic process	4	0.0188359	GPC5, CHST9, FOXC1, SDC3	6.9974	1	0.921662	27.7093
GOTERM_BP_DIRECT	GO:0045773~positive regulation of axon extension	4	0.0206309	ANAPC2, NRG1, SRF, DISC1	6.76415	1	0.926158	29.9331
GOTERM_BP_DIRECT	GO:0045766~positive regulation of angiogenesis	7	0.0260231	CCL11, CD34, NODAL, CXCR2, CHRNA7, CX3CL1, ANXA3	3.08798	1	0.954496	36.2326
GOTERM_BP_DIRECT	GO:0043588~skin development	4	0.0287174	JUP, RYR1, ITGA3, SLITRK5	5.96837	1	0.959794	39.1767
GOTERM_BP_DIRECT	GO:0010628~positive regulation of gene expression	11	0.0347939	SMO, HPN, CD34, PRKAG1, HCFC1, ITGA3, WNT6, TGFB1, CALCOCO1, FEV, MT3	2.12993	1	0.975001	45.3535
GOTERM_BP_DIRECT	GO:0038128~ERBB2 signaling pathway	4	0.0382437	EGFR, NRG4, PTPRR, NRG1	5.34012	1	0.97868	48.5923
GOTERM_BP_DIRECT	GO:0006695~cholesterol biosynthetic process	4	0.0382437	TM7SF2, MSMO1, LSS, IDI1	5.34012	1	0.97868	48.5923
GOTERM_BP_DIRECT	GO:0042307~positive regulation of protein import into nucleus	3	0.0385348	JUP, SMO, TGFB1	9.51208	1	0.97488	48.8572
GOTERM_BP_DIRECT	GO:0048168~regulation of neuronal synaptic plasticity	3	0.0385348	SYP, ARC, DBN1	9.51208	1	0.97488	48.8572
GOTERM_BP_DIRECT	GO:0007010~cytoskeleton organization	8	0.0400267	CCL11, DMTN, SEMA6A, FMNL2, ARC, MAEA, CFL1, PSTPIP2	2.5208	1	0.973939	50.1945
GOTERM_BP_DIRECT	GO:0050908~detection of light stimulus involved in visual perception	3	0.043117	SEMA5B, GNAT2, CACNA2D4	8.95255	1	0.97663	52.8608
GOTERM_BP_DIRECT	GO:0007268~chemical synaptic transmission	10	0.0481264	SSTR5, PDE7B, NPY, SSTR1, HTR6, SDCBP, MINK1, APBA2, SLITRK5, KCNMB2	2.1138	1	0.982063	56.8992
GOTERM_BP_DIRECT	GO:0071300~cellular response to retinoic acid	5	0.0488791	HOXA2, RARG, TEAD2, SNRNP70, WNT6	3.62365	1	0.980063	57.4771
