## Supplementary Table 2 for "Androgen deprivation upregulates SPINK1 expression and potentiates cellular plasticity in prostate cancer"

### Sheet: Primer List 
Supplementary Table S2: List of Primers.
Quantitative PCR (qPCR) Primers
S. No.	Gene Name	Primer Name	Sequence (5'-3')
1	SPINK1	SPINK1_FP	GTCTGTGGGACTGATGGAAATA
		SPINK1_RP	GAGGATAGAAGTCTGGCGTTTC
2	AR	AR_FP	AATCCCACATCCTGCTCAAG
		AR_RP	GAGTCCAGGAGCTTGGTGAG
3	KLK3	PSA_FP	GTCTGCGGCGGTGTTCTG
		PSA_RP	TGCCGACCCAGCAAGATC
4	TMPRSS2	TMPRSS2_FP	CAGGAGTGTACGGGAATGTGATGGT
		TMPRSS2_RP	GATTAGCCGTCTGCCCTCATTTGT
5	ERG	ERG_FP	CGCAGAGTTATCGTGCCAGCAGAT
		ERG_RP	CCATATTCTTTCACCGCCCACTCC
6	FKBP5	FKBP_FP	GCAGGCGGTGATTCAGTAT
		FKBP_RP	AGGTTCAGAAAGGCAGCAA
7	SOX2	SOX2_FP	CATGGGTTCGGTGGTCAAG
		SOX2_RP	TGATCATGTCCCGGAGGT
8	SYP	SYP_FP	CCTCTGCTATGTCTGTGATGTC
		SYP_RP	TACCGAAGGGTTTGGGAAAG
9	CHGA	CHGA_FP	CTGAACACAGGCAGCTTTCTA
		CHGA_RP	CAGTCAGGAGTTCTCAGCTTTC
10	ENO2	ENO2_FP	AGTTCACAGCCAATGTAGGG
		ENO2_RP	CCGATCTGGTTGACCTTGAG
11	NCAM1	NCAM1_FP	ACCAGACTGCCATGGAATTAG
		NCAM1_RP	GCTGATGTTCCGGGTAGAAG
12	CDH2	N-CAD_FP	TGACTCCCTGTTAGTGTTTGAC
		N-CAD_RP	CCCAGTCGTTCAGGTAATCATAG
13	VIMENTIN	VIM_FP	GATTCACTCCCTCTGGTTGATAC
		VIM_RP	GTCATCGTGATGCTGAGAAGT
14	TWIST1	TWIST1_FP	CCAGGTACATCGACTTCCTCTA
		TWIST1_RP	CCATCCTCCAGACCGAGAA
15	CD44	CD44_FP	CAGCACTTCAGGAGGTTACAT
		CD44_RP	GTAGCAGGGATTCTGTCTGTG
16	KIT	KIT_FP	CAAGGCTTCTCCAATTCTGC
		KIT_RP	TGCAGTGGTCCACAGAAGAG
17	GAPDH	GAPDH_FP	TGCACCACCAACTGCTTAGC
		GAPDH_RP	GGCATGGACTGTGGTCATGAG
Chromatin Immunoprecipitation-Quantitative PCR (ChIP-qPCR) Primers
S. No.	Gene Name	Primer Name	Sequence (5'-3')
1	SPINK1	ARE1_FP	CCATCTGCCATATGACCCTTC
		ARE1_RP	AGATGCCTGTTACCTTCATGG
2	SPINK1	ARE2_FP	CTGCACTAGATTTAGACCCTCAC
		ARE2_RP	GAGAAACATCCAGGAGGACAC
3	SPINK1	ARE3_FP	GGCTGGCACCTGTTGAT
		ARE3_RP	CCAAATGTCAAGGAGGTCTCTAA
4	SPINK1	R1_FP	CCATCTGCCATATGACCCTTC
		R1_RP	AGATGCCTGTTACCTTCATGG
5	SPINK1	R2_FP	GGATTTCTCTGGTCAATGCAC
		R2_RP	CCTCACATGTCCAGGAATTA
6	SPINK1	R3_FP	AGGTGCCAGCCCAATATC
		R3_RP	GCATGTCTATCTTTGGGAACTC
7	SPINK1	S1_FP	GAGTCTATCTGGTAAGTGTTGCATA
		S1_RP	TCTCTCGAAGACTAGACTACATCAA
8	SPINK1	S2_FP	ACCCAGCACATATTCTCAGATG
		S2_RP	CTCAGTTCCCTAAAGCGTGTAT
9	SPINK1	S3_FP	ACATGGTCTTTGCCCTAGAAG
		S3_RP	AATACGTAATGTCTCCCTCTGC
10	KLK3	KLK3_FP	CCTAGATGAAGTCTCCATGAGCTACA
		KLK3_RP	GGGAGGGAGAGCTAGCACTTG
11	NOV	NOV_FP	GCTGAGTGGTTTCTCCTTGTC
		NOV_RP	ACACCAGACAGCATGAGCAG
Mutagenesis Primers
S. No.	Gene Name	Primer Name	Sequence (5'-3')
1	SPINK1	MT1_FP	GCTCAAGCACGAGTGTCCTCCT
		MT1_RP	AGGAGGACACTCGTGCTTGAGC
2	SPINK1	MT2_FP	GCTCAAGCACGAGTGGCCTCCT
		MT2_RP	AGGAGGCCACTCGTGCTTGAGC
